# Transcriptomic profiling identifies cellular and molecular transitions during Merkel cell regeneration

**DOI:** 10.64898/2026.09.16.752174

**Authors:** Ahlan S. Ferdous, Elgene J. A. Quitevis, Eric Peterman, Sheridan M. Sargent, Erik C. Black, Sarthak M. Dighe, Jeffrey P. Rasmussen

## Abstract

Skin exhibits a remarkable capacity for regeneration, which requires the coordinated reconstitution of diverse cell types and structures. Merkel cells are mechanosensory cells that detect gentle touch and develop in coordination with dermal appendages, yet Merkel cell regeneration remains incompletely understood. To investigate Merkel cell lineage dynamics during skin regeneration, we performed single-cell RNA sequencing of regenerating adult zebrafish skin after dermal appendage removal. We find that the regenerating Merkel cell lineage is heterogeneous and characterize molecular markers associated with Merkel cell subpopulations. Through cross-species analysis with mouse and human Merkel cells, we identify conserved elements of Merkel cell identity and function across vertebrates. Trajectory analysis reveals a continuous spectrum of transcriptional state transitions within the Merkel cell population, suggesting dynamic lineage progression during regeneration and involving an epithelial-to-mesenchymal-like transition. Finally, cell fate mapping and *in vivo* analysis identify a putative pool of *cldna+* suprabasal keratinocyte progenitors that give rise to regenerating Merkel cells. Together, these findings establish a genome resource for studies of zebrafish skin regeneration and provide insights into Merkel cell heterogeneity, conservation, lineage relationships and regenerative dynamics.
