## Supplemental Table 1 for "Transcriptomic profiling identifies cellular and molecular transitions during Merkel cell regeneration"

### Sheet: Sheet1
Cell types		Markers	References
Keratinocytes
Basal keratinocytes		tp63	PMID: 37695017	Aman et al., 2023
		cldn1	PMID: 32851162	Hou et al., 2020
		cldni	PMID: 32851162	Hou et al., 2020
Suprabasal keratinocytes		cldna	PMID: 32851162	Hou et al., 2020
Superficial keratinocytes		krt4	PMID: 32851162	Hou et al., 2020
		krt1-19d	PMID: 32851162	Hou et al., 2020
		cldne	PMID: 32851162	Hou et al., 2020
Dermal/mesenchymal cells
Fibroblasts		vcana	PMID: 37155881	Robertson et al., 2020
		clu	PMID: 37155881	Robertson et al., 2020
		col1a1a	PMID: 42464766	Horn et al., 2026
Osteoblast		sp7	PMID: 37695017	Aman et al., 2023
		col10a	PMID: 23852131	Kim et al., 2013
Immune cells		c1qb	PMID: 37453064	Zhou etal., 2023
		lck	PMID: 37155881	Robertson et al., 2020
		mpeg1.1	PMID: 37453064	Zhou et al., 2023
			PMID: 32851162	Aman et al., 2023
		grn2	PMID: 37454294	Bowman et al., 2023
Non-keratinocytes
SCC type I		avil	PMID: 40167600	Castranova et al., 2025
SCC type II		gng13a	PMID: 40167600	Castranova et al., 2025
Combination SCC I and SCC II		sox8b	PMID: 40167600	Castranova et al., 2025
Goblet cells		muc5.1	PMID: 40167600	Castranova et al., 2025
Merkel cells		piezo2	PMID: 36648063	Brown et al. , 2023
Lateral line hair cell		pvalb8	PMID: 39133541	Dasgupta et al., 2024
Endothelial cells		fgd5a	PMID: 37695017	Aman et al., 2023
Neural crest related		sox10	PMID: 17065232	Carney et al., 2006
