## Supplemental Table 3 for "Transcriptomic profiling identifies cellular and molecular transitions during Merkel cell regeneration"

### Sheet: Sheet1
source	term_name	term_id	adjusted_p_value	negative_log10_of_adjusted_p_value	intersections
GO:MF	monoatomic cation channel activity	GO:0005261	3.04e-11	10.5173	KCND2,CACNA1EA,KCNC4,CACNA1HA,TRPC3,CACNA1C,KCNAB1A,KCNH1A,CACNA2D1A,SNAP25A,KCNH5A,KCNH7,CACNA1I,CACNA1BB,TMEM63C,KCNK10B,KCNH6A,KCNMA1A,RYR2,CACNB1
GO:MF	voltage-gated monoatomic cation channel activity	GO:0022843	5.99e-11	10.2222	KCND2,CACNA1EA,KCNC4,CACNA1HA,CACNA1C,KCNAB1A,KCNH1A,SNAP25A,KCNH5A,KCNH7,CACNA1I,CACNA1BB
GO:MF	monoatomic ion channel activity	GO:0005216	1.41e-10	9.85196	KCND2,PIEZO2,CACNA1EA,KCNC4,CACNA1HA,TRPC3,CACNA1C,KCNAB1A,KCNH1A,CACNA2D1A,SNAP25A,KCNH5A,KCNH7,CACNA1I,CACNA1BB,TMEM63C,KCNK10B,KCNH6A,KCNMA1A,GRIK2,RYR2,GRIK4,CACNB1
GO:MF	voltage-gated monoatomic ion channel activity	GO:0005244	1.57e-10	9.8029	KCND2,CACNA1EA,KCNC4,CACNA1HA,CACNA1C,KCNAB1A,KCNH1A,SNAP25A,KCNH5A,KCNH7,CACNA1I,CACNA1BB
GO:MF	voltage-gated channel activity	GO:0022832	1.94e-10	9.71108	KCND2,CACNA1EA,KCNC4,CACNA1HA,CACNA1C,KCNAB1A,KCNH1A,SNAP25A,KCNH5A,KCNH7,CACNA1I,CACNA1BB
GO:MF	passive transmembrane transporter activity	GO:0022803	9.44e-10	9.02492	KCND2,PIEZO2,CACNA1EA,KCNC4,CACNA1HA,TRPC3,CACNA1C,KCNAB1A,KCNH1A,CACNA2D1A,SNAP25A,KCNH5A,KCNH7,CACNA1I,CACNA1BB,TMEM63C,KCNK10B,KCNH6A,KCNMA1A,GRIK2,RYR2,GRIK4,CACNB1
GO:MF	channel activity	GO:0015267	9.44e-10	9.02492	KCND2,PIEZO2,CACNA1EA,KCNC4,CACNA1HA,TRPC3,CACNA1C,KCNAB1A,KCNH1A,CACNA2D1A,SNAP25A,KCNH5A,KCNH7,CACNA1I,CACNA1BB,TMEM63C,KCNK10B,KCNH6A,KCNMA1A,GRIK2,RYR2,GRIK4,CACNB1
GO:MF	metal ion transmembrane transporter activity	GO:0046873	1.48e-09	8.8296	KCND2,CACNA1EA,KCNC4,CACNA1HA,TRPC3,CACNA1C,KCNAB1A,KCNH1A,CACNA2D1A,SNAP25A,KCNH5A,KCNH7,CACNA1I,CACNA1BB,KCNK10B,KCNH6A,KCNMA1A,RYR2,CACNB1
GO:MF	gated channel activity	GO:0022836	2.27e-09	8.64355	KCND2,PIEZO2,CACNA1EA,KCNC4,CACNA1HA,CACNA1C,KCNAB1A,KCNH1A,SNAP25A,KCNH5A,KCNH7,CACNA1I,CACNA1BB,TMEM63C,KCNH6A,GRIK2,RYR2,GRIK4,CACNB1
GO:MF	monoatomic ion transmembrane transporter activity	GO:0015075	5.77e-08	7.23877	KCND2,PIEZO2,CACNA1EA,KCNC4,CACNA1HA,TRPC3,CACNA1C,KCNAB1A,KCNH1A,CACNA2D1A,SNAP25A,KCNH5A,KCNH7,CACNA1I,CACNA1BB,TMEM63C,KCNK10B,KCNH6A,KCNMA1A,GRIK2,RYR2,GRIK4,SLC4A10A,CACNB1
GO:MF	monoatomic cation transmembrane transporter activity	GO:0008324	2.14e-07	6.66959	KCND2,CACNA1EA,KCNC4,CACNA1HA,TRPC3,CACNA1C,KCNAB1A,KCNH1A,CACNA2D1A,SNAP25A,KCNH5A,KCNH7,CACNA1I,CACNA1BB,TMEM63C,KCNK10B,KCNH6A,KCNMA1A,RYR2,CACNB1
GO:MF	calcium channel activity	GO:0005262	5.37e-07	6.26999	CACNA1EA,CACNA1HA,TRPC3,CACNA1C,CACNA2D1A,CACNA1I,CACNA1BB,RYR2,CACNB1
GO:MF	potassium channel activity	GO:0005267	3.82583e-06	5.41727	KCND2,KCNC4,KCNAB1A,KCNH1A,SNAP25A,KCNH5A,KCNH7,KCNK10B,KCNH6A,KCNMA1A
GO:MF	calcium ion transmembrane transporter activity	GO:0015085	5.89186e-06	5.22975	CACNA1EA,CACNA1HA,TRPC3,CACNA1C,CACNA2D1A,CACNA1I,CACNA1BB,RYR2,CACNB1
GO:MF	potassium ion transmembrane transporter activity	GO:0015079	1.27303e-05	4.89516	KCND2,KCNC4,KCNAB1A,KCNH1A,SNAP25A,KCNH5A,KCNH7,KCNK10B,KCNH6A,KCNMA1A
GO:MF	transmembrane transporter activity	GO:0022857	1.55253e-05	4.80896	KCND2,PIEZO2,CACNA1EA,KCNC4,CACNA1HA,TRPC3,CACNA1C,KCNAB1A,KCNH1A,CACNA2D1A,SNAP25A,KCNH5A,KCNH7,CACNA1I,CACNA1BB,TMEM63C,SLC18A2,KCNK10B,KCNH6A,KCNMA1A,GRIK2,SLC29A4,RYR2,SLC7A14A,GRIK4,SLC4A10A,CACNB1
GO:MF	voltage-gated potassium channel activity	GO:0005249	1.90733e-05	4.71957	KCND2,KCNC4,KCNAB1A,KCNH1A,SNAP25A,KCNH5A,KCNH7
GO:MF	nucleoside-triphosphatase regulator activity	GO:0060589	2.56364e-05	4.59114	RASGRF1,RASGRF2B,ARHGAP20,IQSEC2A,SIPA1,RAP1GAP,SGSM1B,DOCK4,IQSEC1B,ASAP1B,SGSM1A,DOCK10,BX539336.1,MCF2LA,DAB2IPB,DOCK9B,SIPA1L1,VAV3,RAPGEF2,RALGPS2,RIC8A,CU928117.1,AGFG1A,AGAP1,SIPA1L3,RALGAPA2,CYTH1A
GO:MF	GTPase regulator activity	GO:0030695	2.56364e-05	4.59114	RASGRF1,RASGRF2B,ARHGAP20,IQSEC2A,SIPA1,RAP1GAP,SGSM1B,DOCK4,IQSEC1B,ASAP1B,SGSM1A,DOCK10,BX539336.1,MCF2LA,DAB2IPB,DOCK9B,SIPA1L1,VAV3,RAPGEF2,RALGPS2,RIC8A,CU928117.1,AGFG1A,AGAP1,SIPA1L3,RALGAPA2,CYTH1A
GO:MF	voltage-gated calcium channel activity	GO:0005245	3.74851e-05	4.42614	CACNA1EA,CACNA1HA,CACNA1C,CACNA1I,CACNA1BB,CACNB1
GO:MF	transporter activity	GO:0005215	5.78599e-05	4.23762	KCND2,PIEZO2,CACNA1EA,KCNC4,CACNA1HA,TRPC3,CACNA1C,KCNAB1A,KCNH1A,CACNA2D1A,SNAP25A,KCNH5A,KCNH7,CACNA1I,CACNA1BB,TMEM63C,SLC18A2,KCNK10B,KCNH6A,KCNMA1A,GRIK2,SLC29A4,RYR2,SLC7A14A,GRIK4,SLC4A10A,CACNB1
GO:MF	syntaxin-1 binding	GO:0017075	0.000131758	3.88022	SNAP25A,VAMP2,STXBP1A,ZGC:101731
GO:MF	GTPase activator activity	GO:0005096	0.00099358	3.0028	ARHGAP20,SIPA1,RAP1GAP,SGSM1B,DOCK4,ASAP1B,SGSM1A,DAB2IPB,SIPA1L1,CU928117.1,AGFG1A,AGAP1,SIPA1L3,RALGAPA2
GO:MF	small GTPase binding	GO:0031267	0.0021017	2.67743	RIMS1B,CYFIP2,DOCK4,CDC42EP4A,RIMS2,DOC2B,RIMS2A,DAAM1B,FAM49BB
GO:MF	GTPase binding	GO:0051020	0.00227302	2.6434	RIMS1B,CYFIP2,DOCK4,CDC42EP4A,RIMS2,DOC2B,RIMS2A,DAAM1B,FAM49BB
GO:MF	enzyme activator activity	GO:0008047	0.0371692	1.42982	ARHGAP20,SIPA1,RAP1GAP,SGSM1B,DOCK4,ASAP1B,SGSM1A,DAB2IPB,SIPA1L1,CU928117.1,AGFG1A,AGAP1,SIPA1L3,RALGAPA2
GO:MF	guanyl-nucleotide exchange factor activity	GO:0005085	0.0373763	1.4274	RASGRF1,RASGRF2B,IQSEC2A,DOCK4,IQSEC1B,DOCK10,BX539336.1,MCF2LA,DOCK9B,VAV3,RAPGEF2,RALGPS2,RIC8A,CU928117.1
GO:BP	metal ion transport	GO:0030001	1.3125e-06	5.8819	KCND2,CACNA1EA,KCNC4,CACNA1HA,KCNT1,TRPC3,CACNA1C,KCNAB1A,KCNH1A,CACNA2D1A,KCNH5A,KCNH7,CACNA1I,ATP1B2A,CACNA1BB
GO:BP	monoatomic cation transport	GO:0006812	2.36285e-05	4.62656	KCND2,CACNA1EA,KCNC4,CACNA1HA,KCNT1,TRPC3,CACNA1C,KCNAB1A,KCNH1A,CACNA2D1A,KCNH5A,KCNH7,CACNA1I,ATP1B2A,CACNA1BB
GO:BP	calcium ion transmembrane transport	GO:0070588	6.76534e-05	4.16971	CACNA1EA,CACNA1HA,TRPC3,CACNA1C,CACNA2D1A,CACNA1I,CACNA1BB,RYR2,CACNB1,CBARPB
GO:BP	potassium ion transport	GO:0006813	0.000100456	3.99802	KCND2,KCNC4,KCNT1,KCNAB1A,KCNH1A,KCNH5A,KCNH7,ATP1B2A,KCNK10B,KCNH6A,KCNMA1A
GO:BP	exocytosis	GO:0006887	0.000365737	3.43683	RIMS1B,STXBP5L,CACNA1I,CADPSA,STXBP1A,RIMS2,DOC2B,RIMS2A
GO:BP	calcium ion transport	GO:0006816	0.000577734	3.23827	CACNA1EA,CACNA1HA,TRPC3,CACNA1C,CACNA2D1A,CACNA1I,CACNA1BB,RYR2,CACNB1,CBARPB
GO:BP	monoatomic ion transport	GO:0006811	0.000606583	3.21711	KCND2,CACNA1EA,KCNC4,CACNA1HA,KCNT1,TRPC3,CACNA1C,KCNAB1A,KCNH1A,CACNA2D1A,KCNH5A,KCNH7,CACNA1I,ATP1B2A,CACNA1BB,KCNK10B,KCNH6A,KCNMA1A,GRIK2,RYR2,GRIK4,SLC4A10A,CACNB1,CBARPB
GO:BP	secretion by cell	GO:0032940	0.00269358	2.56967	RIMS1B,STXBP5L,CACNA1I,CADPSA,STXBP1A,RIMS2,DOC2B,RIMS2A
GO:BP	calcium-ion regulated exocytosis	GO:0017156	0.00344648	2.46262	CACNA1I,CADPSA,STXBP1A,DOC2B
GO:BP	monoatomic cation transmembrane transport	GO:0098655	0.00427114	2.36946	CACNA1EA,KCNC4,CACNA1HA,TRPC3,CACNA1C,CACNA2D1A,CACNA1I,CACNA1BB,KCNK10B,KCNMA1A,RYR2,CACNB1,CBARPB
GO:BP	export from cell	GO:0140352	0.00605148	2.21814	RIMS1B,STXBP5L,CACNA1I,CADPSA,STXBP1A,RIMS2,DOC2B,RIMS2A
GO:BP	secretion	GO:0046903	0.00910929	2.04052	RIMS1B,STXBP5L,CACNA1I,CADPSA,STXBP1A,RIMS2,DOC2B,RIMS2A
GO:BP	regulated exocytosis	GO:0045055	0.0375474	1.42542	CACNA1I,CADPSA,STXBP1A,DOC2B
GO:CC	voltage-gated calcium channel complex	GO:0005891	0.000232995	3.63265	CACNA1EA,CACNA1HA,CACNA1C,CACNA1I,CACNA1BB
GO:CC	calcium channel complex	GO:0034704	0.000364911	3.43781	CACNA1EA,CACNA1HA,CACNA1C,CACNA1I,CACNA1BB
GO:CC	monoatomic ion channel complex	GO:0034702	0.000511004	3.29158	KCND2,CACNA1EA,KCNC4,CACNA1HA,CACNA1C,CACNA2D1A,CACNA1I,CACNA1BB
GO:CC	cation channel complex	GO:0034703	0.000768683	3.11425	KCND2,CACNA1EA,KCNC4,CACNA1HA,CACNA1C,CACNA1I,CACNA1BB
GO:CC	transmembrane transporter complex	GO:1902495	0.0024426	2.61215	KCND2,CACNA1EA,KCNC4,CACNA1HA,CACNA1C,CACNA2D1A,CACNA1I,ATP1B2A,CACNA1BB
GO:CC	transporter complex	GO:1990351	0.00252355	2.59799	KCND2,CACNA1EA,KCNC4,CACNA1HA,CACNA1C,CACNA2D1A,CACNA1I,ATP1B2A,CACNA1BB
GO:CC	plasma membrane protein complex	GO:0098797	0.0461901	1.33545	KCND2,CACNA1EA,KCNC4,CACNA1HA,CACNA1C,CACNA1I,ATP1B2A,CACNA1BB
