## Supplemental Table 5 for "Transcriptomic profiling identifies cellular and molecular transitions during Merkel cell regeneration"

### Sheet: mouse-zebrafish
macrogene	class	species	log2FC	padj	top_5_genes	top_5_weights
464	Conserved	mouse	11.1073	7.81e-35	Dpysl3, Dpysl2, Crmp1, Dpysl5, Kcnab2	1.1574, 1.1194, 0.9262, 0.9041, 0.8289
464	Conserved	zebrafish	8.01193	1.91e-36	kcnab1a, dpysl5b, kcnab2a, kcnab1b, dpysl4	1.2512, 0.9052, 0.8985, 0.8941, 0.8566
64	Conserved	mouse	7.40862	7.81e-35	Syt13, Syt7, Syt1, Doc2g, Spata6	1.2922, 1.1385, 1.0173, 0.9406, 0.8686
64	Conserved	zebrafish	3.16894	1.88e-57	doc2b, sytl2a, sytl1, syt11b, syt11a	1.3437, 1.2981, 0.7791, 0.7788, 0.7782
831	Conserved	mouse	4.12437	1.12e-34	Pax3, Pax6, Pou4f3, Sox2, Meis2	1.0618, 0.9781, 0.3748, 0.3712, 0.3509
831	Conserved	zebrafish	1.33196	2.38e-15	pou2f3, pax7a, pax3a, pax3b, six2a	1.2069, 1.0145, 1.0101, 0.9587, 0.9585
151	Conserved	mouse	3.14403	6.75e-30	Pdlim4, Lysmd2, Pard6a, Slc9a3r1, Samd14	1.0606, 0.9912, 0.9628, 0.9529, 0.9514
151	Conserved	zebrafish	3.21426	1	CABZ01067151.1, carhsp1, slc9a3r1b, si:dkey-92i15.4, jpt1a	1.0354, 0.3316, 0.315, 0.1656, 0.1634
25	Conserved	mouse	2.70053	7.1e-29	Adcy1, Ano3, Xpr1, Rhbdf2, Adcy7	1.1569, 1.0804, 1.0258, 0.996, 0.9936
25	Conserved	zebrafish	4.35836	7.23e-71	atp10a, ano1, xpr1b, kcnt1, adcy5	1.2101, 1.1792, 0.9955, 0.9273, 0.8884
123	Conserved	mouse	3.03152	2.77e-27	Vamp2, Vamp3, Stx1b, Stx3, Stx1a	0.9834, 0.8886, 0.8039, 0.7616, 0.7544
123	Conserved	zebrafish	11.0494	1.15e-27	vamp2, stx1b, STX3, stx1a, vamp1	1.0467, 0.9344, 0.9115, 0.9106, 0.909
661	Conserved	mouse	6.29932	3.12e-26	Mustn1, Camk2n1, Bex4, Anapc13, Pkib	1.0203, 1.0168, 1.0139, 0.9908, 0.9724
661	Conserved	zebrafish	4.96797	0.141736	si:ch211-163l21.7, mustn1a, anapc13, camk2n1a, kifl	1.001, 0.9911, 0.9797, 0.9349, 0.9063
957	Conserved	mouse	2.24284	3.07e-23	Calm1, Gm8797, Calm2, Calm3, Actb	0.9937, 0.7882, 0.4124, 0.2673, 0.2028
957	Conserved	zebrafish	1.88353	0.148573	calm1b, ubb, actb1, zgc:113983, CU459186.1	0.7788, 0.4037, 0.215, 0.055, 0.0547
908	Conserved	mouse	1.49497	3.07e-23	Rab18, Rap1b, Rab25, Rab3b, Rab3c	1.3284, 1.2732, 1.2668, 1.0715, 0.8748
908	Conserved	zebrafish	1.66701	0.350207	rab6ba, arl2, rab42a, rras2, rab15	0.9797, 0.9712, 0.962, 0.9467, 0.9417
205	Conserved	mouse	1.2944	3.81e-22	Msi2, Celf4, Pcbp4, Elavl1, Celf3	1.0104, 0.9098, 0.9094, 0.9077, 0.8608
205	Conserved	zebrafish	2.44897	2.55e-35	msi2b, rbms3, celf2, pcbp3, cpeb2	1.2737, 1.1725, 0.9399, 0.7627, 0.7595
135	Conserved	mouse	1.07569	1.39e-15	Nisch, Phyhipl, Bcl10, Rem2, Dcaf11	1.1404, 1.0596, 1.0544, 1.053, 0.9825
135	Conserved	zebrafish	2.79366	9.49e-65	samd10b, rtkn2b, lrrc75bb, samd10a, LRRC75A	0.9022, 0.9004, 0.8826, 0.8655, 0.8629
89	Conserved	mouse	7.3822	4.92e-15	Sox2, Shox2, Hoxa5, Sox21, Hoxb7	1.0251, 0.7593, 0.4328, 0.3538, 0.2822
89	Conserved	zebrafish	1.45072	0.0804986	dlx4a, sox2, sox21b, sox19b, sox3	1.0309, 1.001, 0.9816, 0.9705, 0.969
817	Conserved	mouse	1.22124	5.37e-15	Kif21a, Ubr5, Ttc7b, Kctd3, Ric1	1.3557, 0.7753, 0.7649, 0.7626, 0.7496
817	Conserved	zebrafish	1.8084	4.78e-34	bcas3, llgl2, ARHGEF17, stxbp5a, stxbp5l	1.2462, 1.2421, 1.1908, 0.8469, 0.7907
265	Conserved	mouse	1.78712	1.45e-14	Tm4sf1, Syngr1, Lhfpl3, Syp, Rnasek	1.0043, 0.9833, 0.9754, 0.9655, 0.9621
265	Conserved	zebrafish	3.00879	7.7e-16	rnasekb, si:ch211-191a24.4, sypa, sypb, sypl1	1.0161, 1.0096, 0.9814, 0.9743, 0.9524
3	Conserved	mouse	1.16736	1.22e-13	Prkcb, Fyn, Nedd4l, Lyn, Prkg1	1.0383, 0.9628, 0.9446, 0.943, 0.942
3	Conserved	zebrafish	1.05281	4.36e-13	nedd4a, src, fgfr3, prkceb, nedd4l	1.271, 1.2116, 0.999, 0.9519, 0.8996
492	Conserved	mouse	8.12175	2.57e-12	Kcna4, Kcnc3, Kcnd2, Kcnn3, Kcnq3	0.9835, 0.9777, 0.9759, 0.9534, 0.9504
492	Conserved	zebrafish	5.53043	7.29e-72	kcnq5b, march8, kcnd2, kcnb2, kcnc4	1.3635, 1.2319, 1.1749, 1.0195, 0.904
886	Conserved	mouse	1.94164	4.77e-12	Nkain4, Tmem216, Plp1, Laptm4b, Nkain2	0.9631, 0.9619, 0.9589, 0.9471, 0.946
886	Conserved	zebrafish	1.48765	0.0361329	laptm4b, TMEM216, zgc:100920, CABZ01015105.1, nkain2	1.3254, 0.7402, 0.7319, 0.724, 0.7193
535	Conserved	mouse	25.8047	1.79e-11	Atp1b1, Atp1b2, Tmem30a, Tmem30b, Cd36	1.1033, 0.782, 0.4293, 0.2987, 0.0899
535	Conserved	zebrafish	8.82423	5.84e-11	atp1b2a, atp1b1b, p2rx3b, p2rx2, scarb1	0.9767, 0.902, 0.0972, 0.0962, 0.0962
964	Conserved	mouse	1.40388	2.1e-10	Fam174b, Ctxn1, Trp53inp2, 4930523C07Rik, Nradd	1.0306, 1.0031, 0.9659, 0.9593, 0.956
964	Conserved	zebrafish	1.58663	4.26e-05	mrap2a, tmie, si:ch211-57i17.5, si:dkey-35i13.1, kcne4	1.0096, 0.9389, 0.9353, 0.9295, 0.9262
592	Conserved	mouse	1.41768	4.39e-10	Mbnl2, Rbms1, Rbms2, Rbfox2, Rbm24	1.2957, 1.2596, 0.831, 0.7626, 0.7578
592	Conserved	zebrafish	4.70856	4.41e-67	rbfox1, rbm24a, rbm38, rbfox3b, qki2	1.2135, 1.005, 0.9914, 0.8977, 0.8825
795	Conserved	mouse	2.45615	5.11e-10	Cldn34c1, Serinc4, 1700028J19Rik, Krtcap3, Sspn	1.0514, 1.0181, 1.0063, 0.9953, 0.9923
795	Conserved	zebrafish	3.42711	7.04e-28	tmem198a, sspn, tmem54b, tmem179b, rom1a	1.0088, 0.9836, 0.949, 0.924, 0.9181
918	Conserved	mouse	1.23547	1.21e-09	Gm5426, Tmem14a, Mpc1, Opa3, Sfxn1	1.0053, 1.0037, 0.964, 0.9621, 0.9506
918	Conserved	zebrafish	1.11467	1	pex11a, mpv17, si:dkeyp-72e1.7, sfxn5b, tmem69	1.0102, 0.9774, 0.9699, 0.9476, 0.9277
679	Conserved	mouse	2.6206	1.54e-09	Ncald, Vsnl1, Ppp3r1, Hpcal1, Myl12a	0.7536, 0.7354, 0.7231, 0.7204, 0.4758
679	Conserved	zebrafish	8.85902	1.46e-15	hpcal4, hpca, ncs1a, vsnl1a, tnnc1b	0.9822, 0.9604, 0.9373, 0.9364, 0.3276
369	Conserved	mouse	8.30369	1.98e-09	Bex1, Bex2, a, Pja1, 1700092M07Rik	1.133, 0.9427, 0.2708, 0.0166, 0.0113
369	Conserved	zebrafish	2.82592	1	prr18, FQ378040.1, si:ch211-172l8.4, si:ch211-207l14.1, sb:cb1058	0.9898, 0.9717, 0.9312, 0.9291, 0.9259
429	Conserved	mouse	1.27032	2.21e-09	Cfl1, Twf1, Gmfg, Cotl1, Twf2	1.2344, 0.8097, 0.7877, 0.7818, 0.7573
429	Conserved	zebrafish	3.866	0.000107313	twf2b, twf1b, scinla, scinlb, capga	0.8402, 0.8136, 0.4157, 0.406, 0.2746
609	Conserved	mouse	1.15234	2.92e-09	Naaa, Gusb, Dse, Qpct, Hexa	1.1597, 1.0644, 1.0306, 1.0235, 1.0169
609	Conserved	zebrafish	1.09018	0.740337	b3gat1b, man1b1a, idua, MANEAL, cp	1.0661, 0.9689, 0.9189, 0.8873, 0.3455
468	Conserved	mouse	2.15972	1.92e-07	Stx6, Bet1, Stx12, Stx8, Snap25	1.1163, 1.0514, 0.9852, 0.8799, 0.8492
468	Conserved	zebrafish	3.54544	5.56e-23	vamp5, zgc:101731, si:ch211-208k15.1, vti1a, snap25a	1.0946, 1.0297, 0.9957, 0.9712, 0.9622
212	Conserved	mouse	3.87942	5.58e-07	Kcnn4, Kcnk12, Kcnk1, Ninj1, Kcnk2	1.0632, 1.024, 1.0123, 1.0062, 0.9837
212	Conserved	zebrafish	1.55781	1.88e-23	kcnk18, kcnn4, hvcn1, mcoln2, kcng3	1.0475, 1.0324, 1.0276, 1.0031, 0.9957
659	Conserved	mouse	1.00326	2.8e-06	Ypel3, Polr3k, Ypel5, Ypel1, Ypel2	1.1893, 0.7665, 0.7649, 0.7543, 0.7437
659	Conserved	zebrafish	3.93143	0.0114069	ypel1, ypel2b, polr2k, ypel3, polr2i	1.1417, 0.9096, 0.9082, 0.8966, 0.094
173	Conserved	mouse	1.85928	2.99e-06	Klhdc8b, Fbxl8, Fbxl15, Btbd17, Klhdc9	1.0474, 1.0176, 0.98, 0.964, 0.96
173	Conserved	zebrafish	2.88716	0.850454	klhdc8b, sergef, si:ch211-202c21.7, kbtbd3, klhl35	1.0146, 1.0102, 0.3626, 0.3468, 0.3451
574	Conserved	mouse	10.3422	3.86e-06	Syn2, Ttll7, Gss, Ttll1, Syn3	1.1589, 1.0653, 0.9309, 0.8496, 0.8411
574	Conserved	zebrafish	1.39576	1	syn1, syn2a, ttll9, syn2b, ttl	0.9964, 0.9582, 0.9181, 0.8895, 0.3179
347	Conserved	mouse	1.05774	4.09e-06	Ppm1h, Pdk3, Ppm1d, Bckdk, Pdss2	1.069, 1.0158, 0.9936, 0.9929, 0.9726
347	Conserved	zebrafish	1.50626	1.39e-33	pde5aa, pdk2b, pdk3b, CR339059.1, pdp1	1.0203, 1.0064, 0.9872, 0.9655, 0.9614
427	Conserved	mouse	1.14369	9.44e-06	Uqcr11, Ndufb4, Smim8, Cox6a1, Ndufa1	1.2088, 0.875, 0.7426, 0.3946, 0.3862
427	Conserved	zebrafish	1.58812	1	ndufb4, uqcrq, ndufb3, ndufc2, ndufb5	0.9439, 0.9312, 0.928, 0.9228, 0.3235
718	Conserved	mouse	3.26945	1.98e-05	Tceal8, Svip, Plag1, St14, A630095N17Rik	1.2943, 0.7597, 0.7557, 0.1281, 0.0798
718	Conserved	zebrafish	2.05692	0.00166354	si:ch211-196l7.4, si:dkey-211g8.5, si:dkey-102m7.3, si:ch211-142c4.1, si:dkey-196j8.2	1.3426, 0.7505, 0.7184, 0.2788, 0.0785
15	Conserved	mouse	1.84541	2.95e-05	Itgb1bp1, Shc1, Cdc42se2, Spred2, Dab1	1.2252, 1.0007, 0.948, 0.9256, 0.8577
15	Conserved	zebrafish	1.53603	9.69e-25	shc2, pid1, tns3.2, si:dkey-71h2.2, homer3a	1.0317, 1.0141, 1.0114, 0.9643, 0.9628
157	Conserved	mouse	1.26632	3.28e-05	Slc25a51, Slc25a17, Slc25a39, Slc25a36, Slc25a35	1.2355, 1.1567, 0.8729, 0.7058, 0.6874
157	Conserved	zebrafish	2.29331	0.206141	slc25a32a, slc25a51a, FO704822.1, slc25a36a, slc25a26	0.9875, 0.9868, 0.9508, 0.9463, 0.9392
485	Conserved	mouse	1.09954	0.000137006	Rnaseh2a, Oard1, Itpa, Apobec2, Apip	1.2551, 1.0889, 0.9546, 0.9412, 0.9116
485	Conserved	zebrafish	1.70692	0.892963	dtd2, aicda, zgc:103586, fhit, itpa	0.959, 0.9561, 0.954, 0.9537, 0.9515
185	Conserved	mouse	2.318	0.000174767	Uqcc2, Lyrm2, Lyrm4, Lyrm9, Pet100	1.0632, 0.9338, 0.9232, 0.9179, 0.3234
185	Conserved	zebrafish	2.20429	1	sdhaf1, sdhaf3, uqcc2, lyrm5b, ndufb9	0.9611, 0.9597, 0.9596, 0.9594, 0.9565
442	Conserved	mouse	1.5504	0.00155819	Bola2, Hint2, Bola1, Pyurf, Bola3	1.2824, 1.0541, 0.7904, 0.7484, 0.7412
442	Conserved	zebrafish	4.42438	1	bola1, BOLA2, hint2, gatc, im:6904045	0.9458, 0.9431, 0.3279, 0.0997, 0.0991
307	Conserved	mouse	25.5482	0.00391518	Gria2, Dip2c, Gria4, Grin1, Grik3	1.0319, 0.9581, 0.9537, 0.9491, 0.9483
307	Conserved	zebrafish	1.5851	5.33e-14	dip2ba, GRM7, dip2ca, CR974456.1, grm2b	1.4107, 1.3723, 0.9104, 0.8077, 0.7471
487	Conserved	mouse	1.72834	0.00465113	Actr10, Actl6a, Actl7b, Actr8, Msto1	1.1751, 1.0613, 0.9011, 0.8963, 0.8938
487	Conserved	zebrafish	1.24844	0.091408	actl6b, actr6, si:ch211-241j12.3, tube1, hspa4a	0.783, 0.7773, 0.771, 0.3883, 0.2093
625	Conserved	mouse	25.7836	0.00691835	Cacna1a, Kcnma1, Cacna1e, Cacna1c, Cacna1b	1.0626, 1.0376, 0.9306, 0.9078, 0.8932
625	Conserved	zebrafish	9.55939	4.69e-88	cacna1c, kcnma1a, cacna1ea, cacna1ha, cacna1bb	1.14, 1.1194, 1.0731, 1.0719, 1.0177
543	Conserved	mouse	25.3942	0.00691835	Gng2, Gng4, Gng10, Gng3, Gng8	1.1074, 0.9918, 0.9081, 0.9048, 0.8963
543	Conserved	zebrafish	3.07319	6.72e-09	gng12a, gng7, si:dkey-44g17.6, gng2, si:ch211-286b5.5	1.2538, 1.0202, 0.959, 0.8525, 0.8145
354	Conserved	mouse	1.40701	0.0159532	Tmem128, Rnf145, Tmem97, Jkamp, Tmem82	1.0328, 1.0161, 1.0026, 0.9923, 0.9885
354	Conserved	zebrafish	5.81185	0.212101	tmem170a, tmem117, tmem220, tmem170b, rnf145a	0.9824, 0.9551, 0.9278, 0.8913, 0.8903
34	Conserved	mouse	2.48058	0.0212539	Kif3b, Kif17, Kif3a, Kif3c, Myo1b	0.9491, 0.9484, 0.9478, 0.9445, 0.3653
34	Conserved	zebrafish	3.89196	2.77e-27	si:dkey-96l17.6, kif3cb, si:rp71-84d9.1, kif1c, kif1ab	0.9886, 0.9541, 0.9484, 0.9445, 0.9372
588	Conserved (weak)	mouse	3.42363	0.0551747	Golim4, Golm1, Ccer2, Chga, Sparcl1	1.2901, 0.785, 0.394, 0.2729, 0.0812
588	Conserved (weak)	zebrafish	3.33178	1	golim4b, chga, pdgfbb, si:dkeyp-118a3.2, sparcl1	0.9399, 0.0972, 0.0218, 0.0178, 0.0092
551	Conserved (weak)	mouse	1.63874	0.101144	Fam174a, Tmem108, Lamp3, Pdpn, Megf9	1.0657, 1.0241, 0.9926, 0.9828, 0.9723
551	Conserved (weak)	zebrafish	2.94271	0.366232	si:ch211-196g2.4, si:dkey-262k9.4, heg1, csf1a, si:dkey-238m4.4	1.0149, 1.0087, 0.9955, 0.9817, 0.9771
860	Conserved (weak)	mouse	2.17737	0.120195	1810037I17Rik, Rprml, Rprm, Tmem240, Arl6ip6	1.3167, 0.7604, 0.7532, 0.7131, 0.4882
860	Conserved (weak)	zebrafish	2.5462	0.918301	si:dkey-234h16.7, si:dkey-74k8.3, rprml, SMIM18, rprma	1.0021, 0.9891, 0.9522, 0.9104, 0.9069
612	Conserved (weak)	mouse	1.50936	0.135932	Stmn1, Stmn3, Stmn2, Sarnp, Stmn4	1.214, 0.7667, 0.7652, 0.3848, 0.0369
612	Conserved (weak)	zebrafish	6.11946	0.958462	stmn1b, stmn3, stmn4, tmsb, stmn1a	0.9444, 0.9407, 0.3206, 0.0041, 0.0038
949	Conserved	mouse	24.5702	0.211068	Hcn3, Kcnh1, Kcnh8, Kcnh2, Cnnm1	0.9927, 0.9661, 0.9616, 0.9431, 0.9393
949	Conserved	zebrafish	8.22201	1.27e-81	kcnh6a, kcnh7, kcnh5a, kcnh1a, cngb3.2	1.1761, 1.1705, 1.011, 0.9494, 0.9304
403	Conserved	mouse	1.51756	0.239914	Prr7, Prrg1, Ndfip2, Tmem51, Bean1	1.0336, 1.0058, 0.9997, 0.9775, 0.9732
403	Conserved	zebrafish	4.97657	1.41e-24	bean1, ldlrad4b, prr7, PRRG3, wbp1	1.0538, 1.0374, 0.9988, 0.9828, 0.9436
397	Conserved (weak)	mouse	3.74456	0.320719	Atp6v0b, Atp6v0c, mt-Co1, Rps2, Slc25a5	1.1783, 0.7407, 0.0295, 0.0135, 0.0104
397	Conserved (weak)	zebrafish	3.39867	0.826044	atp5mc3b, atp6v0cb, zgc:152791, CU459186.1, hist1h2a11	0.9329, 0.9265, 0.0108, 0.0071, 0.0071
462	Conserved (weak)	mouse	1.88423	0.403539	Trappc6b, Trappc3, Trappc5, Amd1, Commd10	1.0569, 0.996, 0.8842, 0.0008, 0.0005
462	Conserved (weak)	zebrafish	5.89962	1	trappc6b, mrps24, si:ch73-249k16.4, commd3, timm8b	0.9454, 0.9348, 0.0007, 0.0003, 0.0001
341	Conserved (weak)	mouse	3.66136	0.483257	Gale, Gmds, Gm4737, Eno2, Tgds	0.9629, 0.9552, 0.9275, 0.3399, 0.3394
341	Conserved (weak)	zebrafish	1.36277	0.099293	gmds, uxs1, gapdh, rhogb, eno1b	1.1987, 0.7933, 0.7781, 0.0686, 0.0544
484	Conserved (weak)	mouse	4.12503	0.598093	P2rx6, Ptch1, P2rx4, P2rx2, Asic2	1.0001, 0.9732, 0.9409, 0.9376, 0.9371
484	Conserved (weak)	zebrafish	1.91887	0.80064	si:dkey-57c15.1, p2rx3b, p2rx2, asic2, asic1b	1.0339, 0.9698, 0.9668, 0.9404, 0.9339
694	Conserved	mouse	1.95977	0.603851	Casp6, Cpne8, Cpne2, Cpne4, Syt1	1.2865, 1.2282, 0.7723, 0.753, 0.2784
694	Conserved	zebrafish	6.12201	5.33e-69	cpne5b, cpne2, CABZ01087415.1, cpne8, cpne5a	1.0052, 0.7223, 0.717, 0.7154, 0.7137
385	Conserved	mouse	1.64836	0.832659	Flot1, Flot2, Stom, Phb, Atp6v1d	0.9913, 0.9593, 0.9476, 0.9472, 0.0482
385	Conserved	zebrafish	2.61921	0.00137392	flot2b, stom, mvp, atp6v0cb, tpm4a	0.7538, 0.7302, 0.4537, 0.0384, 0.0106
113	Conserved (weak)	mouse	1.92631	0.854621	H1f0, Hmgn1, Hmgn2, Ncl, Hmgn3	0.8997, 0.0604, 0.04, 0.0233, 0.0047
113	Conserved (weak)	zebrafish	2.11896	1	histh1l, zgc:110425, si:dkey-261m9.12, si:ch211-113a14.24, si:dkey-108k21.21	1.0046, 0.9948, 0.9761, 0.9611, 0.96
826	Conserved	mouse	3.26941	0.90626	Sarnp, Zmat4, Stmn2, Stmn1, Lasp1	0.9915, 0.8731, 0.082, 0.0798, 0.0651
826	Conserved	zebrafish	4.47457	3.33e-06	zmat4a, znf423, CABZ01067581.1, zgc:171482, nrgna	0.9569, 0.9557, 0.9519, 0.9416, 0.3215
919	Conserved (weak)	mouse	1.84761	0.907089	Dnajc9, Dnajc24, Dnajb14, Tfam, Dnajc30	1.2704, 0.8243, 0.2733, 0.1796, 0.0931
919	Conserved (weak)	zebrafish	3.18762	1	dnajc24, dnajc12, dnajc19, pam16, dnajc18	0.9557, 0.9532, 0.327, 0.3248, 0.0225
780	Conserved (weak)	mouse	20.8048	0.944672	Penk, Npy, Calca, Gal, Tac2	0.9324, 0.3171, 0.1068, 0.0924, 0.0702
780	Conserved (weak)	zebrafish	3.73709	0.592437	penka, gcga, vipb, penkb, pnocb	1.016, 1.0087, 0.9853, 0.922, 0.9075
434	Conserved (weak)	mouse	1.22106	1	Fah, Dut, Fahd1, Amt, Bcat2	1.0332, 0.9902, 0.9782, 0.9349, 0.1754
434	Conserved (weak)	zebrafish	1.44018	1	fahd1, fahd2a, pir, gcshb, rfk	0.9542, 0.9388, 0.0967, 0.0702, 0.0693
149	Conserved (weak)	mouse	21.7326	1	Sncg, Snca, Tmem263, Plin2, Ifi27l2a	1.1485, 0.8617, 0.8515, 0.1587, 0.1578
149	Conserved (weak)	zebrafish	3.09735	0.362762	sncgb, sncga, zgc:101566, si:dkey-188i13.6, zgc:152791	1.0001, 0.9534, 0.9354, 0.3276, 0.3274
738	Conserved	mouse	22.7556	1	Plcxd3, Plcxd2, Dnase1l1, Oas1g, Lyz2	0.9365, 0.9, 0.2845, 0.0927, 0.0563
738	Conserved	zebrafish	4.1004	2.49e-16	dnase1l4.1, dnase1l4.2, zgc:174938, zgc:64065, si:dkey-152b24.8	1.0901, 1.0366, 0.9735, 0.9456, 0.9301
255	Conserved	mouse	4.13741	1	Rgs2, Rgs16, Rgs19, Rgs17, Grk4	0.9535, 0.9526, 0.9413, 0.9383, 0.0178
255	Conserved	zebrafish	6.88306	1.61e-69	rgs5a, rgs13, rgs5b, rgs4, rgs18	1.2132, 0.9391, 0.9375, 0.9341, 0.9302
890	Conserved	mouse	5.79474	1	Igf1, Igf2, Edn1, Insl6, Edn2	1.0336, 0.8717, 0.316, 0.3106, 0.2898
890	Conserved	zebrafish	4.92221	0.00107353	CABZ01118738.1, si:ch211-254n4.3, cart3, si:ch73-380l10.2, igf2a	0.9704, 0.9519, 0.9501, 0.9488, 0.9481
203	Conserved (weak)	mouse	21.979	1	Chrnb1, Chrna5, Gabra2, Chrne, Gabrb3	1.0062, 0.9814, 0.9799, 0.9726, 0.9526
203	Conserved (weak)	zebrafish	2.98347	0.0844161	si:ch211-256e16.8, gabra6a, chrnb3a, gabrr3a, gabra3	1.1235, 0.9987, 0.9886, 0.9858, 0.9782
303	Conserved	mouse	21.2927	1	Pecam1, Cd4, Cd2, Vcam1, Hepacam2	0.9906, 0.9645, 0.9268, 0.8927, 0.3634
303	Conserved	zebrafish	1.84218	7.7e-17	si:ch211-141e20.2, hepacam2, si:ch211-79k12.1, si:ch211-149e23.4, CABZ01034596.1	1.1451, 1.0847, 1.058, 0.9871, 0.9855
879	Conserved	mouse	7.71713	1	Abca7, Abca8b, Abca9, Ptchd4, Abca8a	0.955, 0.9547, 0.9536, 0.9528, 0.952
879	Conserved	zebrafish	2.29998	2.26e-18	abca1a, abcg5, abca4a, abca4b, abca12	1.3003, 0.8314, 0.8204, 0.8058, 0.8
507	Conserved (weak)	mouse	4.78774	1	Tspyl1, Nap1l3, Tspyl2, Tspyl4, Tspyl3	1.0173, 0.9815, 0.9771, 0.9725, 0.9659
507	Conserved (weak)	zebrafish	2.37974	1	tspy, TCERG1L, erich2, ccdc96, nasp	0.9328, 0.0017, 0.0013, 0.0011, 0.0011
425	Conserved (weak)	mouse	19.3165	1	Pou4f3, Onecut2, Pou3f1, Pou4f1, Mafb	0.6918, 0.6863, 0.4675, 0.2457, 0.131
425	Conserved (weak)	zebrafish	3.35419	0.0894703	zgc:158291, pou3f3b, pou5f3, pou3f1, onecut1	0.943, 0.94, 0.939, 0.938, 0.9378
177	Conserved (weak)	mouse	1.32163	1	Tyrobp, Fcer1g, Cd247, Scimp, Lst1	0.9549, 0.9543, 0.9477, 0.3266, 0.3264
177	Conserved (weak)	zebrafish	3.47331	1	fcer1gl, fcer1g, si:dkey-33i11.4, zgc:193711, si:dkey-9c18.3	0.9551, 0.9489, 0.3267, 0.3205, 0.1797

### Sheet: human-zebrafish
macrogene	class	species	log2FC	padj	top_5_genes	top_5_weights
204	Conserved	human	4.0721	3.17e-35	ADCY2, KCNH7, KCNH8, KCNH1, ADCY1	1.242, 1.2125, 1.1492, 1.1398, 1.0942
204	Conserved	zebrafish	9.49342	6.12e-75	kcnd2, kcnh6a, adcy5, kcnh7, kcnh5a	1.2914, 1.1824, 1.1495, 1.1175, 1.0795
466	Conserved	human	6.62871	8.59e-31	NRXN3, NRXN1, NRXN2, CLSTN2, CNTNAP2	1.2, 0.9798, 0.7933, 0.7877, 0.7835
466	Conserved	zebrafish	2.59512	0.179432	NRXN2, nrxn2b, nrxn1a, clstn2, nrxn3a	0.957, 0.9528, 0.9322, 0.9284, 0.9192
717	Conserved	human	4.9559	4.52e-26	NLK, DACH1, POU4F1, ONECUT2, ONECUT3	1.2208, 1.0111, 0.7765, 0.7602, 0.7485
717	Conserved	zebrafish	4.09032	0.0739672	zgc:158291, pou3f3b, pou4f1, onecut1, mafba	0.9312, 0.9272, 0.922, 0.9096, 0.3425
54	Conserved	human	4.78395	5.37e-26	CACNA1C, CACNA1A, SCN9A, CACNA1D, SCN8A	1.172, 1.1252, 1.0617, 0.9582, 0.9248
54	Conserved	zebrafish	10.1562	2.35e-82	cacna1ea, cacna1ha, cacna1c, cacna1bb, scn1lab	1.2871, 1.2776, 1.2249, 1.1131, 0.915
928	Conserved	human	2.46486	2.62e-22	NCAM2, COL12A1, CNTN3, NCAM1, DCC	1.0651, 1.0403, 1.0399, 1.0266, 1.0009
928	Conserved	zebrafish	1.04855	2.06e-14	l1cama, BX942846.1, mdga1, sdk1b, ncam1a	1.0389, 1.0231, 1.0168, 0.9824, 0.9765
276	Conserved	human	1.41172	3.21e-15	PDS5B, ZSWIM6, SCAI, RIC1, MED14	1.2297, 1.2286, 1.1539, 1.0896, 0.9943
276	Conserved	zebrafish	1.67005	1.23e-27	cmip, fryb, dop1a, rnf123, ubr3	1.3025, 1.3004, 1.274, 1.0539, 0.9086
325	Conserved	human	1.35306	3.26e-15	AGAP1, ANK3, CLASP2, CACNB4, STRN	1.2153, 1.1903, 0.9733, 0.9119, 0.8931
325	Conserved	zebrafish	3.3289	4.78e-51	ank3a, tnika, cacnb2a, mast2, epb41l3b	1.2815, 1.2338, 1.1603, 0.9693, 0.8965
105	Conserved	human	1.02041	3.26e-15	STK39, CAMK2D, STK24, TNIK, PAK3	0.9228, 0.9017, 0.8458, 0.7752, 0.7684
105	Conserved	zebrafish	1.45146	4.55e-28	ank3b, camk2d1, camk2g2, MARK4, stk24a	1.2721, 0.9852, 0.7558, 0.7292, 0.7279
352	Conserved	human	2.01235	3.11e-14	LMBRD1, OTOP2, PIEZO2, PCNX2, XPR1	0.9901, 0.9374, 0.9308, 0.3379, 0.3356
352	Conserved	zebrafish	3.4816	9.18e-61	Piezo2, piezo1, lmbr1, lmbr1l, piezo2a.2	1.0162, 0.9643, 0.9428, 0.9229, 0.9029
991	Conserved	human	6.07701	1.23e-13	SYN2, ITPKC, TTLL7, TTLL9, TTLL8	1.3066, 0.9252, 0.867, 0.8007, 0.7934
991	Conserved	zebrafish	1.57072	7.13e-15	ttl, itpk1a, ttll10, ttll9, syn2a	1.2478, 0.8379, 0.7759, 0.748, 0.7436
933	Conserved	human	2.22156	1.56e-12	NOVA1, NOVA2, PCBP3, PCBP4, KHDRBS2	0.7924, 0.7157, 0.7156, 0.7029, 0.4707
933	Conserved	zebrafish	4.72739	2.02e-68	igf2bp2a, igf2bp2b, pcbp3, fubp3, nova2	1.1324, 1.0604, 0.9208, 0.8188, 0.8158
121	Conserved	human	1.71997	5.11e-12	EFCAB9, CALN1, AIF1, GUCA1C, PLS1	1.0074, 0.9877, 0.98, 0.9752, 0.9585
121	Conserved	zebrafish	3.66884	0.000660904	cabp4, aif1l, efcab11, cabp7b, caln1	1.0527, 1.0424, 0.9844, 0.904, 0.8949
964	Conserved	human	8.40281	7.25e-11	RIMS2, RIMS1, RIMS3, SORBS1, MAP4K4	1.1106, 1.04, 0.9447, 0.1999, 0.1111
964	Conserved	zebrafish	7.12228	1.5e-22	rims2a, rims3, RIMS2, rims4, rims1b	0.983, 0.9817, 0.9601, 0.9251, 0.9222
129	Conserved	human	1.10493	7.47e-10	BORCS7, WASHC5, CEP19, MREG, MED20	1.0596, 1.0284, 1.0033, 0.993, 0.9924
129	Conserved	zebrafish	1.97747	3.83e-11	si:dkey-76d14.2, CU856344.1, si:dkey-46a10.3, ccdc58, mid1ip1b	1.0934, 1.0691, 1.0428, 1.0416, 1.0355
583	Conserved	human	3.22299	1.21e-09	DPYSL3, DPYSL5, DPYSL2, GFOD1, PTER	1.266, 0.7659, 0.7648, 0.7643, 0.1345
583	Conserved	zebrafish	5.83721	2.61e-10	dpysl5b, dpysl4, dpysl2b, dpysl5a, dpysl3	1.0156, 0.9203, 0.8886, 0.8793, 0.8291
837	Conserved	human	2.26578	1.23e-09	SYT1, WWP2, SYTL2, MCTP1, DOC2A	1.1189, 0.8824, 0.8306, 0.8306, 0.7831
837	Conserved	zebrafish	2.88533	2.93e-57	doc2b, sytl2a, syt1b, syt4, rph3ab	1.3081, 1.1856, 0.7257, 0.7243, 0.724
851	Conserved	human	1.25675	6.8e-07	ASTN2, CEMIP2, CEMIP, BRINP1, TCTN2	1.228, 1.001, 0.8137, 0.7826, 0.7634
851	Conserved	zebrafish	1.87221	1	CR318624.2, brinp1, brinp3a.1, clu, phyhip	0.9649, 0.9485, 0.9284, 0.9211, 0.9175
615	Conserved	human	3.25876	7.75e-05	P2RX7, ERO1A, ATP1B1, ASIC2, SCNN1A	1.0612, 1.0556, 1.0306, 0.9879, 0.9679
615	Conserved	zebrafish	3.21018	4.78e-06	si:dkey-57c15.1, p2rx3b, p2rx5, asic2, p2rx2	1.0618, 0.9663, 0.9367, 0.9338, 0.9212
271	Conserved	human	1.59046	8.59e-05	SPC25, CFAP99, CCDC83, CCDC175, RSPH3	1.1282, 1.0728, 1.0379, 1.0372, 0.9753
271	Conserved	zebrafish	1.57712	0.370276	ccdc175, nuf2, cfap99, ccdc96, spef2	1.0128, 0.9878, 0.9367, 0.9284, 0.9202
93	Conserved	human	1.51646	0.000139108	CNOT6L, AGBL4, INPP5A, DNASE1L3, BRCC3	1.1792, 0.9148, 0.8817, 0.8435, 0.8166
93	Conserved	zebrafish	2.68475	3.23e-16	inpp5l, dnase1l4.1, inpp5kb, noctb, dnase1l4.2	1.0504, 1.0323, 0.8923, 0.8921, 0.8913
172	Conserved	human	1.71943	0.00021879	LINGO2, LRRC15, LRRC3B, LRRC19, LRRN3	0.9679, 0.9624, 0.9612, 0.961, 0.9585
172	Conserved	zebrafish	1.78153	0.161837	si:dkey-182i3.11, amigo1, tlr8b, tsku, si:dkey-32e6.6	0.9878, 0.9689, 0.9598, 0.9588, 0.956
457	Conserved	human	1.20058	0.00159825	TDO2, MLYCD, NAMPT, MIOX, IDO1	1.1308, 1.0868, 1.0734, 1.0411, 0.9989
457	Conserved	zebrafish	1.74348	7.6e-11	miox, ampd3a, ido1, gclc, nos2a	1.0079, 0.9909, 0.9734, 0.9402, 0.9182
921	Conserved	human	1.37277	0.0029821	RSRC1, SRSF7, SRRM3, SRRM4, TRA2B	1.1508, 1.1202, 0.7735, 0.7697, 0.3977
921	Conserved	zebrafish	5.79287	6.31e-37	srrm4, rsrc1, si:zfos-375h5.1, si:ch211-140b10.6, snrnp27	1.0628, 0.9575, 0.9085, 0.9033, 0.8997
193	Conserved	human	3.71421	0.00821533	SNAP25, SNAP29, TPD52L1, BET1, VTI1A	1.0183, 0.9998, 0.3719, 0.3557, 0.3339
193	Conserved	zebrafish	6.53188	1.7e-12	zgc:101731, snap25b, snap25a, vamp2, stx10	0.9958, 0.9293, 0.9283, 0.3433, 0.2919
218	Conserved	human	1.97212	0.0302185	PCDHA13, PCDHB15, PCDHA3, PCDHB4, PCDHA12	0.9985, 0.9865, 0.9843, 0.9831, 0.9801
218	Conserved	zebrafish	5.95381	5.79e-62	pcdh2ab11, pcdh1g26, si:ch73-233f7.1, pcdh2aa1, pcdh1g29	0.9812, 0.9681, 0.9484, 0.942, 0.9417
629	Conserved	human	2.38743	0.0668039	SCN7A, SCN11A, CATSPER4, CNGA4, KCNV2	1.0516, 0.9994, 0.9512, 0.9107, 0.8937
629	Conserved	zebrafish	2.86628	4.5e-55	kcnk18, hvcn1, kcnn4, CABZ01071056.1, cnga4	1.0826, 1.0543, 0.988, 0.9757, 0.9564
454	Conserved (weak)	human	1.07204	0.848078	MINPP1, A3GALT2, GAL3ST2, FUT2, CHST6	0.9735, 0.9702, 0.9642, 0.9635, 0.9634
454	Conserved (weak)	zebrafish	1.01105	0.712351	CABZ01079005.1, hs3st1l2, gal3st3, gal3st1b, fut9a	0.9931, 0.9801, 0.9376, 0.9336, 0.8904
651	Conserved	human	4.53022	1	SPSB4, NEURL1, LGALS9, LGALSL, SPRYD7	1.0807, 1.0594, 0.987, 0.9454, 0.9439
651	Conserved	zebrafish	2.96086	0.0471204	lgals2b, neurl1ab, neurl1b, neurl1aa, lgals8a	0.9891, 0.9406, 0.9232, 0.8901, 0.8785
738	Conserved	human	1.97957	1	DSTN, TWF1, COTL1, TWF2, GMFG	1.0937, 0.9887, 0.9791, 0.9291, 0.8976
738	Conserved	zebrafish	5.41554	2.82e-15	twf1b, twf2b, scinlb, scinla, capga	0.991, 0.9508, 0.3655, 0.3431, 0.3384
937	Conserved (weak)	human	3.38887	1	KCNMB2, KCNMB4, KCNMB1, TIMP3, SFRP4	1.0288, 0.8893, 0.8393, 0.2161, 0.0299
937	Conserved (weak)	zebrafish	6.42647	0.0710359	si:ch211-38m6.7, timp2a, sfrp1a, timp4.1, timp2b	0.7754, 0.4255, 0.2124, 0.028, 0.0229
364	Conserved	human	19.945	1	BSN, XIRP2, FSIP2, TTN, PCLO	0.9901, 0.8543, 0.3619, 0.3254, 0.1152
364	Conserved	zebrafish	3.39243	6.55e-47	pclob, map1ab, CABZ01072077.1, map1aa, flnb	1.0904, 1.0676, 1.0617, 1.0199, 0.9832
626	Conserved (weak)	human	3.93008	1	NEBL, NRAP, NEB, SAXO1, KRTAP10-4	1.1209, 0.9179, 0.9139, 0.0656, 0.0021
626	Conserved (weak)	zebrafish	1.23883	1	neb, odf3b, aspm, ppp1r32, eppk1	0.9342, 0.0688, 0.0472, 0.0362, 0.0022
206	Conserved	human	3.52558	1	AVIL, GSN, EFHC2, VIL1, CAPG	1.0326, 0.9224, 0.9172, 0.9042, 0.9032
206	Conserved	zebrafish	1.693	2.66e-16	scinla, scinlb, capga, vil1, si:dkey-30j10.5	1.2614, 1.1609, 0.7713, 0.7569, 0.7529
209	Conserved (weak)	human	2.7079	1	STPG2, ODF3L1, STPG1, LEXM, STPG4	1.0539, 0.9541, 0.9401, 0.917, 0.8937
209	Conserved (weak)	zebrafish	3.39194	1	odf3b, si:ch211-93n23.7, spag8, ppp1r32, tex26	0.9924, 0.9505, 0.0725, 0.0725, 0.0688
670	Conserved	human	21.5254	1	TOPAZ1, RBM44, GPRIN3, ATAD5, ZFYVE9	0.9525, 0.9482, 0.9454, 0.3345, 0.3333
670	Conserved	zebrafish	5.4366	0.0397668	rab11fip3, topaz1, si:ch211-161h7.4, cmya5, si:ch73-347e22.4	0.9525, 0.9463, 0.3265, 0.3263, 0.3249
443	Conserved	human	4.71811	1	TMEM178B, CACNG5, CACNG4, GSG1L, GSG1L2	1.1833, 0.8665, 0.8614, 0.849, 0.3069
443	Conserved	zebrafish	3.67004	1.92e-10	tmem198a, tmem178b, si:ch211-191a24.4, zgc:110333, gsg1l2a	1.0225, 0.9903, 0.9745, 0.9611, 0.9561
70	Conserved (weak)	human	2.27397	1	L1TD1, SP100, SP110, MAGED1, SPDYE5	1.023, 0.3144, 0.303, 0.1734, 0.1665
70	Conserved (weak)	zebrafish	2.58634	1	si:ch211-57m13.9, si:ch211-238g23.1, pimr177, si:dkey-93l1.6, pimr94	1.0016, 0.9846, 0.9736, 0.9722, 0.9697
846	Conserved (weak)	human	1.50262	1	ASCC1, UBASH3B, UBASH3A, TMEM222, AMD1	0.9965, 0.9086, 0.8708, 0.161, 0.0819
846	Conserved (weak)	zebrafish	1.10235	1	ubash3ba, srxn1, usb1, ubash3bb, peli3	1.3355, 0.7351, 0.7312, 0.7254, 0.1342
312	Conserved	human	1.99107	1	RGS21, RGS17, RGS5, RGS19, RGS4	0.9581, 0.9388, 0.9371, 0.9368, 0.9167
312	Conserved	zebrafish	7.3278	4.44e-69	rgs5a, rgs4, rgs13, rgs3a, rgs5b	1.2989, 1.044, 0.9964, 0.9826, 0.9731
469	Conserved (weak)	human	2.42066	1	RPA3, RPA4, TEN1, RPA2, MEIOB	1.39, 0.7587, 0.7347, 0.6987, 0.1233
469	Conserved (weak)	zebrafish	4.75444	1	ten1, nabp1b, lamtor5, nabp1a, polr3f	0.9602, 0.0609, 0.0308, 0.01, 0.0062
409	Conserved (weak)	human	2.79471	1	UQCRQ, NDUFB3, NDUFA4, COX6C, ATP5MGL	0.9696, 0.9465, 0.3361, 0.331, 0.3273
409	Conserved (weak)	zebrafish	1.49803	1	ndufb4, uqcrq, ndufc2, ndufb3, cox7a1	0.9554, 0.954, 0.951, 0.9506, 0.9433
143	Conserved (weak)	human	1.07739	1	MT2A, MT1F, MT1E, MT1X, KRTAP5-11	0.992, 0.9912, 0.9569, 0.9146, 0.098
143	Conserved (weak)	zebrafish	5.96899	1	mt2, si:dkey-248g15.3, si:ch211-255g12.6, hmgn2, si:ch73-281n10.2	0.9964, 0.0184, 0.0014, 0.0, 0.0
750	Conserved	human	2.00133	1	GCLM, AKR1E2, AKR1D1, AKR7A2, AKR1C8P	0.9715, 0.9643, 0.9633, 0.9614, 0.9577
750	Conserved	zebrafish	8.75519	1.01e-34	kcnab1a, akr1a1a, kcnab2a, kcnab1b, sugct	1.1451, 0.9084, 0.9028, 0.8889, 0.172

### Sheet: mouse-human
macrogene	class	species	log2FC	padj	top_5_genes	top_5_weights
252	Conserved	human	4.53339	0.15859	CACNA1A, CACNA1C, SCN10A, SCN7A, CACNA1D	1.0403, 1.0227, 1.012, 1.0112, 1.0052
252	Conserved	mouse	24.5789	0.15859	Nalcn, Cacna1a, Cacna1c, Cacna1e, Cacna1h	0.9922, 0.9635, 0.9615, 0.9533, 0.935
99	Conserved	human	4.93029	1.24e-10	KCNH7, KCNH1, KCNQ3, KCNC2, KCNH6	1.007, 1.0039, 0.9943, 0.9861, 0.9832
99	Conserved	mouse	7.26536	1.24e-10	Kcna4, Kcnn3, Kcnn2, Kcnd2, Kcnh1	0.9597, 0.9581, 0.9568, 0.9559, 0.9559
613	Conserved	human	3.15601	1.35e-19	PCSK2, CPE, AGBL4, LOX, SUMF1	1.0209, 1.0176, 1.017, 0.9638, 0.9633
613	Conserved	mouse	2.07429	1.35e-19	Pcsk1, Shh, Ihh, Pcsk7, Cpe	0.991, 0.9878, 0.9821, 0.9791, 0.9747
343	Conserved	human	1.21156	1.57e-19	AGO4, POLR2A, ATP2B1, AGO1, KCNMA1	1.0639, 1.0193, 0.9687, 0.9483, 0.9343
343	Conserved	mouse	2.84169	1.57e-19	Kcnma1, Slc4a4, Slc12a2, Clptm1l, Slc12a1	0.9664, 0.9538, 0.9516, 0.9512, 0.9498
206	Conserved	human	1.30097	0.00117599	PCDH9, FAT4, PCDH8, PCDH11X, FAT3	0.9819, 0.9774, 0.9573, 0.9483, 0.9468
206	Conserved	mouse	2.71575	0.00117599	Fat1, Pcdh8, Pcdh17, Pcdh7, Pcdh9	0.9764, 0.9487, 0.9419, 0.9419, 0.9351
605	Conserved	human	1.56146	0.0229597	DMXL1, DOP1A, RIC1, INTS6L, DENND4A	1.0568, 1.0568, 1.0537, 0.9911, 0.9301
605	Conserved	mouse	3.5554	0.0229597	Med13, Ryr1, Ryr3, Med12, Med12l	1.0082, 0.9482, 0.9468, 0.9457, 0.943
552	Conserved	human	1.05646	2.01e-11	PDE5A, PDSS2, FDFT1, PDE7B, KCNH8	1.0675, 1.0602, 0.8909, 0.8837, 0.8814
552	Conserved	mouse	1.9338	2.01e-11	Bckdk, Pdk3, Thg1l, Pde1c, Ggps1	0.9769, 0.9612, 0.9544, 0.9539, 0.9514
166	Conserved	human	1.63301	0.892483	GCNT1, C1GALT1C1, MGAT4C, NXPE2, CHST1	1.0373, 1.0115, 0.9785, 0.9663, 0.9661
166	Conserved	mouse	1.22647	0.892483	Gcnt1, Gcnt4, Extl2, B3gnt5, Dsel	1.0077, 1.0053, 0.98, 0.9798, 0.9774
12	Conserved	human	1.98981	1	ADCY2, ADCY1, ADCY4, ADCY9, ADCY7	1.075, 0.8875, 0.8655, 0.8654, 0.8649
12	Conserved	mouse	21.7996	1	Kcnn4, Adcy4, Adcy1, Adcy2, Adcy7	0.9868, 0.9661, 0.9583, 0.9519, 0.9415
645	Conserved	human	1.34119	0.179219	DLG2, CACNB4, CACNB2, MPP1, LIN7A	1.0565, 1.0505, 0.9198, 0.8901, 0.8882
645	Conserved	mouse	1.10528	0.179219	Cacnb3, Cacnb2, Dlg2, Mpp1, Tax1bp3	0.959, 0.9499, 0.9488, 0.9452, 0.3371
703	Conserved	human	2.97834	1	VPS13A, VPS13C, UHRF1BP1L, PLTP, ESYT3	1.0398, 0.9074, 0.2968, 0.0199, 0.0137
703	Conserved	mouse	6.46481	1	Vps13a, Vps13b, Vps13c, Uhrf1bp1, Esyt2	0.937, 0.9362, 0.936, 0.9334, 0.0367
775	Conserved	human	1.7238	0.295533	MAP4, CAST, MAPT, JPT1, MAP2	1.0602, 0.9016, 0.8942, 0.8893, 0.8881
775	Conserved	mouse	23.1209	0.295533	Mapt, Map2, Pcp4l1, Odf3b, Tpx2	0.9345, 0.932, 0.3198, 0.162, 0.0994
526	Conserved	human	4.11547	2.46e-09	DRGX, PRRX1, HESX1, PRRX2, TLX3	1.0004, 0.989, 0.9728, 0.9665, 0.9622
526	Conserved	mouse	1.39195	2.46e-09	Barx2, Tlx3, Prrxl1, Shox2, Barhl1	1.0791, 0.8903, 0.8728, 0.8633, 0.863
860	Conserved	human	4.5795	3.18e-48	GOLIM4, CCER2, CHGA, SPARCL1, SPP1	1.0483, 0.893, 0.8735, 0.1497, 0.0936
860	Conserved	mouse	7.57572	3.18e-48	Ccer2, Golim4, Chga, Chgb, Golm1	1.0739, 1.0619, 0.8951, 0.8945, 0.8902
547	Conserved	human	1.41676	5.43e-08	SLC44A1, SLC44A5, XKR9, PKD2L2, DCST1	0.9669, 0.9621, 0.9612, 0.9584, 0.955
547	Conserved	mouse	2.16019	5.43e-08	Prom2, Dcst2, Gjc3, Prom1, Slc44a4	0.959, 0.9586, 0.9578, 0.957, 0.9563
455	Conserved	human	6.24322	0.075086	SYN2, SYN3, SYN1, TTLL8, EYA3	1.0271, 0.9938, 0.8862, 0.0077, 0.0052
455	Conserved	mouse	24.2308	0.075086	Gss, Ttll1, Syn3, Syn1, Syn2	0.9951, 0.9788, 0.9626, 0.9444, 0.9336
507	Conserved	human	1.33708	0.0048092	FAM168A, RBFOX1, RBFOX3, RBM24, MBNL1	1.0421, 1.0093, 0.8989, 0.8986, 0.3576
507	Conserved	mouse	8.11524	0.0048092	Rbfox2, Rbm24, Rbfox1, Rbfox3, Mbnl2	0.9269, 0.9162, 0.9053, 0.8996, 0.3604
893	Conserved	human	4.67685	1	ELSPBP1, CFH, FNDC7, TNFRSF11B, PTPRB	0.9991, 0.9856, 0.9784, 0.975, 0.9542
893	Conserved	mouse	4.73994	1	Cfh, Fndc7, Cr1l, Susd1, Pecam1	0.9903, 0.9632, 0.9397, 0.9379, 0.3484
783	Conserved	human	1.89179	6.73e-34	C6orf226, GAGE10, PPP1R1B, CCDC86, SLC35G1	1.0083, 0.972, 0.9594, 0.9547, 0.9529
783	Conserved	mouse	4.13512	6.73e-34	Gpsm3, Zbed3, Eid1, Ppp1r1b, Dbndd1	1.007, 1.0039, 0.986, 0.9633, 0.9542
869	Conserved	human	2.51703	4.53e-21	DPYSL3, DPYSL5, DPYSL2, GFOD1, PTER	1.0589, 0.8937, 0.8894, 0.1526, 0.1513
869	Conserved	mouse	12.7159	4.53e-21	Dpysl2, Dpysl3, Crmp1, Dpysl5, Dpys	0.9712, 0.9652, 0.9573, 0.9545, 0.9496
394	Conserved	human	2.71824	4.71e-18	INPP5A, ADPRM, MPPED2, CPPED1, PAFAH1B2	0.9543, 0.9537, 0.9532, 0.9532, 0.3318
394	Conserved	mouse	3.6273	4.71e-18	Aspa, Smpd2, Mpped2, D3Ertd751e, Iah1	0.9663, 0.9578, 0.9558, 0.9552, 0.9545
115	Conserved	human	1.27043	0.0136419	GPR137C, GPR180, TMEM8B, SIDT1, SPPL2A	1.0166, 0.9461, 0.9238, 0.9206, 0.353
115	Conserved	mouse	1.6294	0.0136419	Bscl2, Tmem181a, Gpr108, Gpr180, Tmem87b	0.9583, 0.9577, 0.9576, 0.9569, 0.9555
48	Conserved	human	2.95771	1.58e-25	KRT20, KRT19, KRT40, KRT32, INA	0.947, 0.9459, 0.9455, 0.9451, 0.9447
48	Conserved	mouse	2.07782	1.58e-25	Krt17, Krt20, Krt18, Krt7, Bfsp2	1.0277, 0.9477, 0.9451, 0.9425, 0.9413
257	Conserved (weak)	human	3.20056	0.309059	P2RX7, TMEM30B, SCNN1G, P2RX2, P2RX6	0.9964, 0.9524, 0.945, 0.9445, 0.9421
257	Conserved (weak)	mouse	7.64094	0.309059	Tmem30b, P2rx4, P2rx6, Scnn1g, Asic1	0.9866, 0.9812, 0.9595, 0.953, 0.9489
172	Conserved	human	1.02913	0.000318073	LHFPL6, CLDN2, CLDN16, CLDN22, CLDN7	0.9779, 0.9451, 0.9431, 0.9427, 0.9417
172	Conserved	mouse	1.46028	0.000318073	Cldn1, Cldn15, Cacng5, Cacng1, Cldn17	1.0434, 0.8782, 0.8772, 0.8757, 0.8742
474	Conserved	human	1.1247	7.91e-05	TMEM216, NKAIN1, NKAIN2, NKAIN3, NKAIN4	0.9563, 0.9526, 0.9467, 0.9453, 0.9445
474	Conserved	mouse	2.17912	7.91e-05	Tmem216, Laptm4b, Nkain4, Nkain3, Laptm5	0.9605, 0.9552, 0.9533, 0.9526, 0.9522
146	Conserved (weak)	human	1.1223	1	GPR173, GPR63, CHRM3, NPSR1, EDNRA	1.0096, 0.9666, 0.9589, 0.9552, 0.9504
146	Conserved (weak)	mouse	2.45331	1	Ackr1, Gpr22, Gpr3, Htr7, Ednra	0.9704, 0.9641, 0.963, 0.9542, 0.948
557	Conserved (weak)	human	22.7508	1	NEURL1, SPRYD7, NEURL2, FBXO45, NEURL1B	0.9569, 0.9516, 0.9463, 0.9459, 0.9415
557	Conserved (weak)	mouse	2.64374	1	Spryd3, Spsb3, Spryd7, Neurl3, Neurl1b	0.9572, 0.9451, 0.9408, 0.9388, 0.9344
439	Conserved	human	3.18543	3.11e-08	DSTN, COTL1, GMFG, TWF2, TWF1	1.0264, 0.9397, 0.9372, 0.9355, 0.9319
439	Conserved	mouse	1.568	3.11e-08	Cfl1, Cotl1, Gmfg, Twf2, Twf1	1.0595, 0.89, 0.8852, 0.8821, 0.8796
912	Conserved (weak)	human	4.21626	1	FBXO2, FBXO27, LGALS7B, NEURL2, FBXO36	0.9465, 0.9444, 0.0349, 0.0179, 0.0072
912	Conserved (weak)	mouse	23.296	1	Fbxo2, Nccrp1, Fbxo17, Fbxo6, Fbxo44	0.9511, 0.9498, 0.9493, 0.949, 0.9466
643	Conserved	human	2.13008	8.6e-08	TMEM178B, GSG1L2, TMEM255A, GSG1L, CACNG4	0.986, 0.9483, 0.9445, 0.9445, 0.9366
643	Conserved	mouse	7.93466	8.6e-08	Cldnd1, Tmem178, Tmem179, Tmem178b, Syp	1.0274, 0.9746, 0.9731, 0.9682, 0.9621
663	Conserved	human	1.29383	6.33e-07	GABARAPL1, MAP1LC3B2, MAP1LC3B, CKS2, RPL38	0.9898, 0.9528, 0.9432, 0.3376, 0.0473
663	Conserved	mouse	2.4857	6.33e-07	Gabarapl2, Map1lc3a, Cks2, Gabarapl1, Cks1b	0.9906, 0.9831, 0.3393, 0.0293, 0.0217
1	Conserved (weak)	human	1.89285	0.0577455	CHIC1, BRCC3, APOBEC3A, STAMBPL1, LRATD1	1.0736, 0.8936, 0.1552, 0.1539, 0.0723
1	Conserved (weak)	mouse	2.35809	0.0577455	Emc8, Mpnd, Apobec2, Brcc3, Chic1	1.0726, 1.0629, 0.89, 0.8872, 0.8845
217	Conserved	human	1.07685	0.0323094	SPSB4, PHLDA3, PHLDA2, PLEKHJ1, PLCD3	0.9541, 0.9453, 0.9372, 0.9201, 0.8991
217	Conserved	mouse	1.24248	0.0323094	B9d1, Mvb12a, Cryba2, Spsb2, Phlda3	1.0018, 0.9938, 0.986, 0.9764, 0.9675
